# ACE2 polymorphisms and individual susceptibility to SARS-CoV-2 infection: insights from an *in silico* study

**DOI:** 10.1101/2020.04.23.057042

**Authors:** Matteo Calcagnile, Patricia Forgez, Antonio Iannelli, Cecilia Bucci, Marco Alifano, Pietro Alifano

## Abstract

The current SARS covid-19 epidemic spread appears to be influenced by ethnical, geographical and sex-related factors that may involve genetic susceptibility to diseases. Similar to SARS-CoV, SARS-CoV-2 exploits angiotensin-converting enzyme 2 (ACE2) as a receptor to invade cells, notably type II alveolar epithelial cells. Importantly, ACE2 gene is highly polymorphic. Here we have used *in silico* tools to analyze the possible impact of ACE2 single-nucleotide polymorphisms (SNPs) on the interaction with SARS-CoV-2 spike glycoprotein. We found that S19P (common in African people) and K26R (common in European people) were, among the most diffused SNPs worldwide, the only two SNPs that were able to potentially affect the interaction of ACE2 with SARS-CoV-2 spike. FireDock simulations demonstrated that while S19P may decrease, K26R might increase the ACE2 affinity for SARS-CoV-2 Spike. This finding suggests that the S19P may genetically protect, and K26R may predispose to more severe SARS-CoV-2 disease.
