## Supplementary material for "ACE2 polymorphisms and individual susceptibility to SARS-CoV-2 infection: insights from an *in silico* study": Suppl Table 1

### Sheet: S1_glycosylation
Global energy evalutation (FireDock), ACE2-spike interface											Table 3-Gycosylation site
PDB	Description	Virus	PDB source	Global Energy	ΔG %	ACE2	ACE2	Spyke	Spyke			2AJF	6WV1	6LZG	6M0J	6M17	Polymorphisms
						NAG	BETA-D-MANNOSE	NAG	BETA-D-MANNOSE		53		NAG-NAG	NAG		NAG-NAG
2AJF	Structure of SARS coronavirus spike receptor-binding domain complexed with its receptor	SARS	native (NAG+BMA)	-62.11	referece value	+	+	+	+		60				NAG		Q60R
2AJF	Structure of SARS coronavirus spike receptor-binding domain complexed with its receptor	SARS	Non-Glycosylated	-67.5	1.08678	-	-	-	-		90	NAG-NAG-BMA	NAG-NAG-BMA	NAG
2AJF	Structure of SARS coronavirus spike receptor-binding domain complexed with its receptor	SARS	elimination of BMA	-65.75	1.05861	+	-	+	-		103		NAG			NAG-NAG	N103H
6LZG	Structure of novel coronavirus spike receptor-binding domain complexed with its receptor ACE2	2019-nCoV	native (only NAG)	-59.62	referece value	+	-	-	-		322	NAG	NAG-NAG	NAG	NAG	NAG
6LZG	Structure of novel coronavirus spike receptor-binding domain complexed with its receptor ACE2	2019-nCoV	Non-Glycosylated	-62.37	1.04613	-	-	-	-		431					NAG-NAG
6M0J	Crystal structure of 2019-nCoV spike receptor-binding domain bound with ACE2	2019-nCoV	native (only NAG)	-53.16	referece value	+	-	-	-		546		NAG-NAG-BMA		NAG	NAG-NAG	N546D, N546S
6M0J	Crystal structure of 2019-nCoV spike receptor-binding domain bound with ACE2	2019-nCoV	Non-Glycosylated	-62.73	1.18002	-	-	-	-		690					NAG-NAG
6M17	The 2019-nCoV RBD/ACE2-B0AT1 complex	2019-nCoV	native (only NAG)	-11.7	referece value	+	-	-	-
6M17	The 2019-nCoV RBD/ACE2-B0AT1 complex	2019-nCoV	Non-Glycosylated	-25.91	2.21453	-	-	-	-
6VW1	Structure of 2019-nCoV chimeric receptor-binding domain complexed with its receptor human ACE2	2019-nCoV	native (NAG+BMA)	-76.26	referece value	+	+	+	+
6VW1	Structure of 2019-nCoV chimeric receptor-binding domain complexed with its receptor human ACE2	2019-nCoV	No spike glycosilation	-76.26	1	+	+	-	-
6VW1	Structure of 2019-nCoV chimeric receptor-binding domain complexed with its receptor human ACE2	2019-nCoV	No spike BMA	-76.26	1	+	+	+	-
6VW1	Structure of 2019-nCoV chimeric receptor-binding domain complexed with its receptor human ACE2	2019-nCoV	elimination of BMA	-69.99	0.917781	+	-	+	-
6VW1	Structure of 2019-nCoV chimeric receptor-binding domain complexed with its receptor human ACE2	2019-nCoV	Non-Glycosylated	-70.06	0.918699	-	-	-	-
6VW1	Structure of 2019-nCoV chimeric receptor-binding domain complexed with its receptor human ACE2	2019-nCoV	no 322 glycosylation	-76.26	1	+	+	+	+
6VW1	Structure of 2019-nCoV chimeric receptor-binding domain complexed with its receptor human ACE2	2019-nCoV	no 90 glycosylation	-71.02	0.931288	+	+	+	+
6VW1	Structure of 2019-nCoV chimeric receptor-binding domain complexed with its receptor human ACE2	2019-nCoV	no 53 glycosylation	-76.26	1	+	+	+	+
Global energy evalutation (FireDock), 6M17
PDB	ACE2 chain	Spike chain	B0AT1 chain	Glycosylated	Non-Glycosylated	Interface	ΔG % (glycosylated/non-glycosylated)
6M17	B	E	-	-25.31	-27.33	ACE-spike	0.926089
6M17	D	F	-	-11.7	-25.91	ACE-spike	0.451563
6M17	B	-	A	-160.76	-160.76	ACE2-B0AT1	1
6M17	D	-	C	-100.68	-100.68	ACE2-B0AT1	1
6M17	B,D	-	-	-51.35	-52.27	ACE2-ACE2	0.982399
