## Supplementary material for "ACE2 polymorphisms and individual susceptibility to SARS-CoV-2 infection: insights from an *in silico* study": Suppl Table 2

### Sheet: S2_EVOEF
						ACE2 VS Spike								ACE2 VS B0AT1		ACE2 VS ACE2
				2AJF (A-E)	2AJF (B-F)	6LZG (A-B)	6M0J (A-E)	6VW1 (A-E)	6VW1 (B-F)	6M17 (B-E)	6M17 (D-F)	3KBH (A-E)	3KBH (A-F)	6M17 (B-A)	6M17 (D-C)	6M17 (B-D)	6M17 (D-B)
	contig reference	Position	Missense	ΔΔG	ΔΔG	ΔΔG	ΔΔG	ΔΔG	ΔΔG	ΔΔG	ΔΔG	ΔΔG	ΔΔG	ΔΔG	ΔΔG	ΔΔG	ΔΔG
UNIPROT	D	355	A	0.3	0.07	-0.62	0.71	-0.29	-0.49	0	0	-0.38	-0.44	0	0	0	0
UNIPROT	K	68	D	0	0			0	0	0	0	0	0	0	0	0	0		Redisues not present in PBB files	-
UNIPROT	M	383	A	0	0	-0.65	0	0	0	0	0	0.33	0	0	0	0	0
UNIPROT	P	389	A	0	0	-0.62	0	0	0	0	0	-0.01	0	0	0	0	0		2AJF Chain A	ACE2
dbSNP	A	25	T	0	0	0	0	-0.1	0	0	0	0	0	0	0	0	0		2AJF Chain E	Spike
dbSNP	A	164	G	0	0	0	0	0	0	0	0	0	0	0	0	0	0
dbSNP	A	164	S	0	0	0	0	0	0	0	0	0	0	0	0	0	0		2AJF Chain B	ACE2
dbSNP	A	191	P	0	0	0	0	0	0	0	0	0	0	0	0	0	0		2AJF Chain F	Spike
dbSNP	A	193	E	0	0	0	0	0	0	0	0	0	0	0	0	0	0
dbSNP	A	242	V	0	0	0	0	0	0	0	0	0	0	0	0	0	0		6LZG Chain A	ACE2
dbSNP	A	246	S	0	0	0	0	0	0	0	0	0	0	0	0	0	0		6LZG Chain B	Spike
dbSNP	A	251	T	0	0	0	0	0	0	0	0	0	0	0	0	0	0
dbSNP	A	501	T	0	0	0	0	0	0	0	0	0	0	0	0	0	0		6M0J Chain A	ACE2
dbSNP	A	532	T	0	0	0	0	0	0	0	0	0	0	0	0	0	0		6M0J Chain E	Spike
dbSNP	A	614	S	0	0	0	0	0	0	0	0	0	0	0	0	0	0
dbSNP	A	614	T	0	0	0	0	0	0	0	0	-	-	0	0	0	0		6VW1 Chain A	ACE2
dbSNP	A	627	V	-	-	-	-	-	-	0	0	-	-	0	0	0	0		6VW1 Chain E	Spike
dbSNP	A	673	G	-	-	-	-	-	-	0	0	-	-	0	0	0	0
dbSNP	A	673	V	-	-	-	-	-	-	0	0	-	-	0	0	0	0		6VW1 Chain B	ACE2
dbSNP	A	703	S	-	-	-	-	-	-	0	0	-	-	0	0	0	0		6VW1 Chain F	Spike
dbSNP	C	141	Y	0	0	0	0	0	0	0	0	0	0	0	0	-0.63	-0.14
dbSNP	C	261	W	0	0	0	0	0	0	0	0	0	0	0	0	0	0		6M17 Chain B	ACE2
dbSNP	D	198	N	0	0	0	0	0	0	0	0	0	0	0	0	0	0		6M17 Chain E	Spike
dbSNP	D	206	G	0	0	0	0	0	0	0	0	0	0	0	0	0	0
dbSNP	D	216	E	0	0	0	0	0	0	0	0	0	0	0	0	0	0		6M17 Chain D	ACE2
dbSNP	D	216	Y	0	0	0	0	0	0	0	0	0	0	0	0	0	0		6M17 Chain F	Spike
dbSNP	D	269	E	0	0	0	0	0	0	0	0	0	0	0	0	0	0
dbSNP	D	292	N	0	0	0	0	0	0	0	0	0	0	0	0	0	0		6M17 Chain B	ACE2
dbSNP	D	295	G	0	0	0	0	0	0	0	0	0	0	0	0	0	0		6M17 Chain A	B0AT1
dbSNP	D	303	N	0	0	0	0	0	0	0	0	0	0	0	0	0	0
dbSNP	D	355	N	0.25	0.04	-0.65	1.05	-0.38	-0.56	0.85	0.85	0	0	0	0	0	0		6M17 Chain D	ACE2
dbSNP	D	368	N	0	0	0	0	0	0	0	0	0	0	0	0	0	0		6M17 Chain C	B0AT1
dbSNP	D	427	Y	0	0	0	0	0	0	0	0	0	0	0	0	0	0
dbSNP	D	471	N	0	0	0	0	0	0	0	0	0	0	0	0	0	0		6M17 Chain B	ACE2
dbSNP	D	494	V	0	0	0	0	0	0	0	0	0	0	0	0	0	0		6M17 Chain B	ACE2
dbSNP	D	597	E	0	0	0	0	0	0	0	0	0	0	0	0	0	0
dbSNP	D	609	N	0	0	0	0	0	0	0	0	0	0	0	0	0	0
dbSNP	D	615	G	0	-	-	0	-	-	0	0	-	-	0	0	0	0
dbSNP	D	615	H	0	-	-	0	-	-	0	0	-	-	0	0	0	0
dbSNP	D	630	H	-	-	-	-	-	-	0	0	-	-	0	0	0	0
dbSNP	D	693	G	-	-	-	-	-	-	0	0	-	-	0	0	0	0
dbSNP	D	693	H	-	-	-	-	-	-	0	0	-	-	0	0	0	0
dbSNP	D	719	E	-	-	-	-	-	-	0	0	-	-	0	0	0	0
dbSNP	D	767	H	-	-	-	-	-	-	0	0	-	-	0.01	0.01	0	0
dbSNP	E	23	K	0	-0.02	-1.08	0	-0.1	0	0.02	0.02	0	0	0	0	0	0
dbSNP	E	35	D	-0.81	0	0.23	0.83	0.37	0.08	0.65	0.65	0.02	0	0	0	0	0
dbSNP	E	35	K	-1.13	-0.2	0.87	-0.04	0.62	1.08	0.45	0.45	0.02	0	0	0	0	0
dbSNP	E	37	K	-1.81	-0.15	-1.76	-0.29	-0.27	-0.33	-0.67	-0.67	-0.17	0.05	0	0	0	0
dbSNP	E	75	G	0	0	0	-0.35	0	0	0	0	0	0	0	0	0	0
dbSNP	E	166	G	0	0	0	0	0	0	0	0	0	0	0	0	0	0
dbSNP	E	166	Q	0	0	0	0	0	0	0	0	0	0	0	0	0	0
dbSNP	E	171	D	0	0	0	0	0	0	0	0	0	0	0	0	-0.48	-0.48
dbSNP	E	171	V	0	0	0	0	0	0	0	0	0	0	0	0	-0.48	-0.48
dbSNP	E	197	G	0	0	0	0	0	0	0	0	0	0	0	0	0	0
dbSNP	E	312	K	0	0	0	0	0	0	0	0	-0.02	0	0	0	0	0
dbSNP	E	329	G	0.56	1.77	0.04	0.16	-0.2	-0.09	0	0	-0.04	-0.09	0	0	0	0
dbSNP	E	375	D	0	0	0	0	0	0	0	0	0	0	0	0	0	0
dbSNP	E	398	D	0	0	0	0	0	0	0	0	0	0	0	0	0	0
dbSNP	E	398	K	0	0	0	0	0	0	0	0	0	0	0	0	0	0
dbSNP	E	467	K	0	0	0	0	0	0	0	0	0	0	0	0	0	0
dbSNP	E	483	D	0	0	0	0	0	0	0	0	0	0	0	0	0	0
dbSNP	E	489	Q	0	0	0	0	0	0	0	0	0	0	0	0	0	0
dbSNP	E	589	G	0	0	0	0	0	0	0	0	0	0	0	0	0	0
dbSNP	E	667	V	-	-	-	-	-	-	0	0	-	-	0	0	-0.01	-0.01
dbSNP	E	668	K	-	-	-	-	-	-	0	0	-	-	0	0	-0.07	-0.07
dbSNP	F	40	L	0	0	-1.22	-0.29	0	0	-0.01	-0.01	0.01	0.01	0	0	0	0
dbSNP	F	72	V	0	0	0	0.09	0	0	0	0	0	0	0	0	0	0
dbSNP	F	308	L	0	0	0	0	0	0	0	0	0	0	0	0	0	0
dbSNP	F	400	L	0	0	0	0	0	0	0	0	0	0	0	0	0	0
dbSNP	F	504	I	0	0	0	0	0	0	0	0	0	0	0	0	0	0
dbSNP	F	504	L	0	0	0	0	0	0	0	0	0	0	0	0	0	0
dbSNP	F	523	L	0	0	0	0	0	0	0	0	0	0	0	0	0	0
dbSNP	F	555	L	0	0	0	0	0	0	0	0	0	0	0	0	0	0
dbSNP	F	588	S	0	0	0	0	0	0	0	0	0	0	0	0	0	0
dbSNP	F	681	V	-	-	-	-	-	-	0	0	-	-	0	0	0	0
dbSNP	F	683	L	-	-	-	-	-	-	0	0	-	-	0	0	0	0
dbSNP	G	173	D	0	0	0	0	0	0	0	0	0	0	0	0	0	0
dbSNP	G	173	S	0	0	0	0	0	0	0	0	0	0	0	0	0	0
dbSNP	G	211	R	0	0	0	0	0	0	0	0	0	0	0	0	0	0
dbSNP	G	220	S	0	0	0	0	0	0	0	0	0	0	0	0	0	0
dbSNP	G	268	C	0	0	0	0	0	0	0	0	0	0	0	0	0	0
dbSNP	G	326	E	-1.63	-0.3	-0.55	-0.11	-0.07	2.26	0.18	0.18	-0.69	0.67	0	0	0	0
dbSNP	G	337	E	0	0	0	0	0	0	0	0	0	0	0	0	0	0
dbSNP	G	337	R	0	0	0	0	0	0	0	0	0	0	0	0	0	0
dbSNP	G	352	V	0	0	-1.22	0.31	0	-0.23	0	0	0	0.11	0	0	0	0
dbSNP	G	377	E	0	0	0	0	0	0	0	0	0	0	0	0	0	0
dbSNP	G	405	E	0	0	0	0	0	0	0	0	0	0	0	0	0	0
dbSNP	G	422	C	0	0	0	0	0	0	0	0	0	0	0	0	0	0
dbSNP	G	448	E	0	0	0	0	0	0	0	0	0	0	0	0	0	0
dbSNP	G	466	W	0	0	0	0	0	0	0	0	0	0	0	0	0	0
dbSNP	G	575	R	0	0	0	0	0	0	0	0	0	0	0	0	0	0
dbSNP	G	629	V	-	-	-	-	-	-	0	0	-	-	0	0	0	0
dbSNP	G	726	E	-	-	-	-	-	-	0	0	-	-	0	0	0	0
dbSNP	G	726	R	-	-	-	-	-	-	0	0	-	-	0	0	0	0
dbSNP	G	751	E	-	-	-	-	-	-	0	0	-	-	0	0	0	0
dbSNP	H	195	N	0	0	0	0	0	0	0	0	0	0	0	0	0	0
dbSNP	H	195	Y	0	0	0	0	0	0	0	0	0	0	0	0	0	0
dbSNP	H	239	Q	0	0	0	0	0	0	0	0	0	0	0	0	0	0
dbSNP	H	374	R	0	0	0	0	0	0	0	0	0	0	0	0	0	0
dbSNP	H	378	R	0	0	0	0	0	0	0	0	0	0	0	0	0	0
dbSNP	H	505	R	0	0	0	0	0	0	0	0	0	0	0	0	0	0
dbSNP	I	21	T	0	-0.02	0	0	-0.1	0	0	0	0	0	0	0	0	0
dbSNP	I	21	V	0	-0.02	0	0	-0.1	0	0	0	0	0	0	0	0	0
dbSNP	I	223	V	0	0	0	0	0	0	0	0	0	0	0	0	0	0
dbSNP	I	233	N	0	0	0	0	0	0	0	0	0	0	0	0	0	0
dbSNP	I	259	T	0	0	0	0	0	0	0	0	0	0	0	0	0	0
dbSNP	I	291	K	0	0	0	0	0	0	0	0	0	0	0	0	0	0
dbSNP	I	421	T	0	0	0	0	0	0	0	0	0	0	0	0	0	0
dbSNP	I	446	M	0	0	0	0	0	0	0	0	0	0	0	0	0	0
dbSNP	I	468	V	0	0	0	0	0	0	0	0	0	0	0	0	0	0
dbSNP	I	544	N	0	0	0	0	0	0	0	0	0	0	0	0	0	0
dbSNP	I	679	L	-	-	-	-	-	-	0	0	-	-	0	0	0	0
dbSNP	I	741	V	-	-	-	-	-	-	0	0	-	-	0.04	0.04	0	0
dbSNP	I	753	M	-	-	-	-	-	-	0	0	-	-	-0.46	-0.46	0	0
dbSNP	I	753	V	-	-	-	-	-	-	0	0	-	-	0.55	0.55	0	0
dbSNP	I	757	T	-	-	-	-	-	-	0	0	-	-	0.71	0.71	0	0
dbSNP	I	761	V	-	-	-	-	-	-	0	0	-	-	-0.19	-0.19	0	0
dbSNP	K	26	E	0.08	0	0	0.09	-0.1	0	0	0	0	0	0	0	0	0
dbSNP	K	26	R	0.08	0	0	0.34	-0.1	0	0	0	0	0	0	0	0	0
dbSNP	K	68	E	0	0	0	0	0	0	-0.01	-0.01	0	0	0	0	0	0
dbSNP	K	341	R	0	0	0	0	0	0	0	0	0	0	0	0	0	0
dbSNP	K	419	T	0	0	0	0	0	0	0	0	0	0	0	0	0	0
dbSNP	K	481	N	0	0	0	0	0	0	0	0	0	0	0	0	0	0
dbSNP	K	534	R	0	0	0	0	0	0	0	0	0	0	0	0	0	0
dbSNP	K	541	I	0	0	0	0	0	0	0	0	0	0	0	0	0	0
dbSNP	K	553	T	0	0	0	0	0	0	0	0	0	0	0	0	0	0
dbSNP	K	689	E	-	-	-	-	-	-	0	0	-	-	0	0	0	0
dbSNP	L	186	S	0	0	0	0	0	0	0	0	0	0	0	0	0	0
dbSNP	L	333	V	0	0	0	0	0	0	0	0	0	0	0	0	0	0
dbSNP	L	418	S	0	0	0	0	0	0	0	0	0	0	0	0	0	0
dbSNP	L	450	V	0	0	0	0	0	0	0	0	0	0	0	0	0	0
dbSNP	L	529	V	0	0	0	0	0	0	0	0	0	0	0	0	0	0
dbSNP	L	570	S	0	0	0	0	0	0	0	0	0	0	0	0	0	0
dbSNP	L	585	P	0	0	0	0	0	0	0	0	0	0	0	0	0	0
dbSNP	L	595	V	0	0	0	0	0	0	0	0	0	0	0	0	0	0
dbSNP	L	642	M	-	-	-	-	-	-	0	0	-	-	0	0	-0.49	-0.49
dbSNP	L	731	F	-	-	-	-	-	-	0	0	-	-	-0.03	-0.03	0	0
dbSNP	M	62	V	0	0	0	0	0	0	0	0	0	0	0	0	0	0
dbSNP	M	82	I	-0.16	0.73	-0.03	-0.04	-0.33	-0.65	0.31	0.31	0	0	0	0	0	0
dbSNP	M	190	T	0	0	0	0	0	0	0	0	0	0	0	0	0	0
dbSNP	M	270	V	0	0	0	0	0	0	0	0	0	0	0	0	0	0
dbSNP	M	297	I	0	0	0	0	0	0	0	0	0	0	0	0	0	0
dbSNP	M	297	L	0	0	0	0	0	0	0	0	0	0	0	0	0	0
dbSNP	M	297	V	0	0	0	0	0	0	0	0	0	0	0	0	0	0
dbSNP	M	332	L	0	0	0.05	0.17	0	0	0	0	0	0	0	0	0	0
dbSNP	M	360	L	0	0	0	0	0	0	0	0	0	0	0	0	0	0
dbSNP	M	366	T	0	0	0	0	0	0	0	0	0	0	0	0	0	0
dbSNP	M	376	T	0	0	0	0	0	0	0	0	0	0	0	0	0	0
dbSNP	M	383	T	0	0	0	0	0	0	0	0	0.19	0	0	0	0	0
dbSNP	M	455	I	0	0	0	0	0	0	0	0	0	0	0	0	0	0
dbSNP	M	455	T	0	0	0	0	0	0	0	0	0	0	0	0	0	0
dbSNP	M	462	I	0	0	0	0	0	0	0	0	0	0	0	0	0	0
dbSNP	M	480	V	0	0	0	0	0	0	0	0	0	0	0	0	0	0
dbSNP	M	706	I	-	-	-	-	-	-	0	0	-	-	0	0	0	0
dbSNP	N	51	D	0	0	0	0	0	0	0	0	0	0	0	0	0	0
dbSNP	N	58	D	0	0	0	0	0	0	0	0	0	0	0	0	0	0
dbSNP	N	58	H	0	0	0	0	0	0	0	0	0	0	0	0	0	0
dbSNP	N	58	K	0	0	0	0	0	0	0	0	0	0	0	0	0	0
dbSNP	N	64	K	0	0	0	0	0	0	0	0	0	0	0	0	0	0
dbSNP	N	103	H	0	0	0	0	0	0	0	0	0	0	0	0	0	0
dbSNP	N	149	S	0	0	0	0	0	0	0	0	0	0	0	0	0	0
dbSNP	N	154	K	0	0	0	0	0	0	0	0	0	0	0	0	0	0
dbSNP	N	159	S	0	0	0	0	0	0	0	0	0	0	0	0	0	0
dbSNP	N	290	H	0	0	0	0	0	0	0	0	0	0	0	0	0	0
dbSNP	N	338	S	0	0	0	0	0	0	0	0	0	0	0	0	0	0
dbSNP	N	397	D	0	0	0	0	0	0	0	0	0	0	0	0	0	0
dbSNP	N	437	H	0	0	0	0	0	0	0	0	0	0	0	0	0	0
dbSNP	N	508	D	0	0	0	0	0	0	0	0	0	0	0	0	0	0
dbSNP	N	546	D	0	0	0	0	0	0	0	0	0	0	0	0	0	0
dbSNP	N	546	S	0	0	0	0	0	0	0	0	0	0	0	0	0	0
dbSNP	N	586	Y	0	0	0	0	0	0	0	0	0	0	0	0	0	0
dbSNP	N	599	I	0	0	0	0	0	0	0	0	0	0	0	0	0	0
dbSNP	N	599	K	0	0	0	0	0	0	0	0	0	0	0	0	0	0
dbSNP	N	638	S	-	-	-	-	-	-	0	0	-	-	0	0	-1.88	-1.88
dbSNP	N	660	S	-	-	-	-	-	-	0	0	-	-	0	0	0	0
dbSNP	N	712	S	-	-	-	-	-	-	0	0	-	-	0	0	0	0
dbSNP	N	720	D	-	-	-	-	-	-	0	0	-	-	0	0	0	0
dbSNP	N	720	S	-	-	-	-	-	-	0	0	-	-	0	0	0	0
dbSNP	N	735	K	-	-	-	-	-	-	0	0	-	-	0.05	0.05	0	0
dbSNP	P	84	T	0	0	0	0	0	0	0	0	0	0	0	0	0	0
dbSNP	P	138	A	0	0	0	0	0	0	0	0	0	0	0	0	-0.01	-0.01
dbSNP	P	178	L	0	0	0	0	0	0	0	0	0	0	0	0	0	0
dbSNP	P	235	R	0	0	0	0	0	0	0	0	0	0	0	0	0	0
dbSNP	P	263	S	0	0	0	0	0	0	0	0	0	0	0	0	0	0
dbSNP	P	346	S	0	0	0	0	0	0	0	0	0	-0.01	0	0	0	0
dbSNP	P	389	H	0	0	0	0	0	0	0	0	0	0	0	0	0	0
dbSNP	P	426	A	0	0	0	0	0	0	0	0	0	0	0	0	0	0
dbSNP	P	492	S	0	0	0	0	0	0	0	0	0	0	0	0	0	0
dbSNP	P	538	L	0	0	0	0	0	0	0	0	0	0	0	0	0	0
dbSNP	P	565	S	0	0	0	0	0	0	0	0	0	0	0	0	0	0
dbSNP	P	677	L	-	-	-	-	-	-	0	0	-	-	-0.52	-0.52	0	0
dbSNP	P	688	R	-	-	-	-	-	-	0	0	-	-	0	0	0	0
dbSNP	P	696	T	-	-	-	-	-	-	0	0	-	-	0	0	0	0
dbSNP	P	729	L	-	-	-	-	-	-	0	0	-	-	0	0	0	0
dbSNP	P	734	L	-	-	-	-	-	-	0	0	-	-	-0.17	-0.17	0	0
dbSNP	P	737	A	-	-	-	-	-	-	0	0	-	-	0.01	0.01	0	0
dbSNP	P	737	S	-	-	-	-	-	-	0	0	-	-	0	0	0	0
dbSNP	Q	60	R	0	0	0	0	0	0	0	0	0	0	0	0	0	0
dbSNP	Q	86	R	0	0	0	0	0	0	0	0	0	0	0	0	0	0
dbSNP	Q	102	P	0	0	0	0	0	0	0	0	0	0	0	0	0	0
dbSNP	Q	287	K	0	0	0	0	0	0	0	0	0	0	0	0	0	0
dbSNP	Q	287	R	0	0	0	0	0	0	0	0	0	0	0	0	0	0
dbSNP	Q	300	R	0	0	0	0	0	0	0	0	0	0	0	0	0	0
dbSNP	Q	388	L	0	0	0	0	0	0	0	0	-0.02	0	0	0	0	0
dbSNP	Q	429	K	0	0	0	0	0	0	0	0	0	0	0	0	0	0
dbSNP	Q	472	R	0	0	0	0	0	0	0	0	0	0	0	0	0	0
dbSNP	Q	552	R	0	0	0	0	0	0	0	0	0	0	0	0	0	0
dbSNP	R	115	Q	0	0	0	0	0	0	0	0	0	0	0	0	0	0
dbSNP	R	115	W	0	0	0	0	0	0	0	0	0	0	0	0	0	0
dbSNP	R	204	T	0	0	0	0	0	0	0	0	0	0	0	0	0	0
dbSNP	R	219	C	0	0	0	0	0	0	0	0	0	0	0	0	0	0
dbSNP	R	219	H	0	0	0	0	0	0	0	0	0	0	0	0	0	0
dbSNP	R	482	Q	0	0	0	0	0	0	0	0	0	0	0	0	0	0
dbSNP	R	514	G	0	0	0	0	0	0	0	0	0	0	0	0	0	0
dbSNP	R	514	Q	0	0	0	0	0	0	0	0	0	0	0	0	0	0
dbSNP	R	518	T	0	0	0	0	0	0	0	0	0	0	0	0	0	0
dbSNP	R	559	S	0	0	0	0	0	0	0	0	0	0	0	0	0	0
dbSNP	R	582	K	0	0	0	0	0	0	0	0	0	0	0	0	0	0
dbSNP	R	582	S	0	0	0	0	0	0	0	0	0	0	0	0	0	0
dbSNP	R	652	K	-	-	-	-	-	-	0	0	-	-	0	0	-1.9	-0.94
dbSNP	R	671	P	-	-	-	-	-	-	0	0	-	-	0	0	0	0
dbSNP	R	671	Q	-	-	-	-	-	-	0	0	-	-	0	0	0	0
dbSNP	R	678	T	-	-	-	-	-	-	0	0	-	-	2.18	2.18	0	0
dbSNP	R	697	G	-	-	-	-	-	-	0	0	-	-	0	0	0	0
dbSNP	R	708	Q	-	-	-	-	-	-	0	0	-	-	0	0	0	0
dbSNP	R	708	W	-	-	-	-	-	-	0	0	-	-	0	0	0	0
dbSNP	R	710	C	-	-	-	-	-	-	0	0	-	-	0	0	3.1	3.1
dbSNP	R	710	H	-	-	-	-	-	-	0	0	-	-	0	0	3.1	3.1
dbSNP	R	716	C	-	-	-	-	-	-	0	0	-	-	0	0	2.52	2.52
dbSNP	R	716	H	-	-	-	-	-	-	0	0	-	-	0	0	3.17	3.17
dbSNP	R	768	W	-	-	-	-	-	-	0	0	-	-	-0.41	-0.41	0	0
dbSNP	S	19	P	-0.38	-0.22	0.11	0.01	-0.28	0.34	-	-	0	0	-	-	-	-
dbSNP	S	43	R	0	0	-1.22	0	0	0	-0.01	-0.01	0.01	0.01	0	0	0	0
dbSNP	S	77	F	0	0	0	-0.35	0	0	0	0	0	0	0	0	0	0
dbSNP	S	106	L	0	0	0	0	0	0	0	0	0	0	0	0	0	0
dbSNP	S	128	T	0	0	0	0	0	0	0	0	0	0	0	0	0	0
dbSNP	S	257	N	0	0	0	0	0	0	0	0	0	0	0	0	0	0
dbSNP	S	280	Y	0	0	0	0	0	0	0	0	0	0	0	0	0	0
dbSNP	S	420	P	0	0	0	0	0	0	0	0	0	0	0	0	0	0
dbSNP	S	547	C	0	0	0	0	0	0	0	0	0	0	0	0	0	0
dbSNP	S	547	F	0	0	0	0	0	0	0	0	0	0	0	0	0	0
dbSNP	S	563	L	0	0	0	0	0	0	0	0	0	0	0	0	0	0
dbSNP	S	607	G	0	0	0	0	0	0	0	0	0	0	0	0	0	0
dbSNP	S	692	P	-	-	-	-	-	-	0	0	-	-	0	0	0	0
dbSNP	S	709	R	-	-	-	-	-	-	0	0	-	-	0	0	1.19	1.19
dbSNP	S	740	F	-	-	-	-	-	-	0	0	-	-	0	0	0	0
dbSNP	S	740	P	-	-	-	-	-	-	0	0	-	-	0	0	0	0
dbSNP	T	27	A	0.97	0.71	1.05	1.07	-0.11	0.03	0.89	0.89	0.02	0	0	0	0	0
dbSNP	T	55	A	0	0	0	0	0	0	0	0	0	0	0	0	0	0
dbSNP	T	92	I	0	0	0	0	0	0	0	0	0	0	0	0	0	0
dbSNP	T	229	I	0	0	0	0	0	0	0	0	0	0	0	0	0	0
dbSNP	T	276	I	0	0	0	0	0	0	0	0	0	0	0	0	0	0
dbSNP	T	334	M	0	0	0	0	0	0	0	0	0	0	0	0	0	0
dbSNP	T	445	M	0	0	0	0	0	0	0	0	0	0	0	0	0	0
dbSNP	T	519	I	0	0	0	0	0	0	0	0	0	0	0	0	0	0
dbSNP	T	567	A	0	0	0	0	0	0	0	0	0	0	0	0	0	0
dbSNP	T	593	N	0	0	0	0	0	0	0	0	0	0	0	0	0	0
dbSNP	T	608	A	0	0	0	0	0	0	0	0	0	0	0	0	0	0
dbSNP	T	608	I	0	0	0	0	0	0	0	0	0	0	0	0	0	0
dbSNP	T	730	K	-	-	-	-	-	-	0	0	-	-	-1.44	-1.44	0	0
dbSNP	V	107	A	0	0	0	0	0	0	0	0	0	0	0	0	0	0
dbSNP	V	184	A	0	0	0	0	0	0	0	0	0	0	0	0	0	0
dbSNP	V	184	G	0	0	0	0	0	0	0	0	0	0	0	0	0	0
dbSNP	V	209	I	0	0	0	0	0	0	0	0	0	0	0	0	0	0
dbSNP	V	283	F	0	0	0	0	0	0	0	0	0	0	0	0	0	0
dbSNP	V	298	A	0	0	0	0	0	0	0	0	0	0	0	0	0	0
dbSNP	V	339	G	0	0	0	0	0	0	0	0	0	0	0	0	0	0
dbSNP	V	447	F	0	0	0	0	0	0	0	0	0	0	0	0	0	0
dbSNP	V	463	D	0	0	0	0	0	0	0	0	0	0	0	0	0	0
dbSNP	V	463	I	0	0	0	0	0	0	0	0	0	0	0	0	0	0
dbSNP	V	488	A	0	0	0	0	0	0	0	0	0	0	0	0	0	0
dbSNP	V	491	M	0	0	0	0	0	0	0	0	0	0	0	0	0	0
dbSNP	V	506	A	0	0	0	0	0	0	0	0	0	0	0	0	0	0
dbSNP	V	573	A	0	0	0	0	0	0	0	0	0	0	0	0	0	0
dbSNP	V	574	I	0	0	0	0	0	0	0	0	0	0	0	0	0	0
dbSNP	V	658	I	-	-	-	-	-	-	0	0	-	-	0	0	-0.01	-0.01
dbSNP	V	670	A	-	-	-	-	-	-	0	0	-	-	0	0	0	0
dbSNP	V	672	A	-	-	-	-	-	-	0	0	-	-	0	0	0	0
dbSNP	V	672	L	-	-	-	-	-	-	0	0	-	-	0	0	0	0
dbSNP	V	685	F	-	-	-	-	-	-	0	0	-	-	0	0	0	0
dbSNP	V	700	I	-	-	-	-	-	-	0	0	-	-	0	0	0	0
dbSNP	V	745	I	-	-	-	-	-	-	0	0	-	-	-0.48	-0.48	0	0
dbSNP	V	748	F	-	-	-	-	-	-	0	0	-	-	0	0	0	0
dbSNP	W	163	R	0	0	0	0	0	0	0	0	0	0	0	0	0	0
dbSNP	W	459	C	0	0	0	0	0	0	0	0	0	0	0	0	0	0
dbSNP	W	461	R	0	0	0	0	0	0	0	0	0	0	0	0	0	0
dbSNP	Y	50	F	0	0	0	0	0	0	0	0	0.01	0.01	0	0	0	0
dbSNP	Y	158	H	0	0	0	0	0	0	0	0	0	0	0	0	0	0
dbSNP	Y	199	C	0	0	0	0	0	0	0	0	0	0	0	0	0	0
dbSNP	Y	199	H	0	0	0	0	0	0	0	0	0	0	0	0	0	0
dbSNP	Y	207	C	0	0	0	0	0	0	0	0	0	0	0	0	0	0
dbSNP	Y	217	C	0	0	0	0	0	0	0	0	0	0	0	0	0	0
dbSNP	Y	252	C	0	0	0	0	0	0	0	0	0	0	0	0	0	0
dbSNP	Y	252	N	0	0	0	0	0	0	0	0	0	0	0	0	0	0
dbSNP	Y	497	H	0	0	0	0	0	0	0	0	0	0	0	0	0	0
dbSNP	Y	510	H	0	0	0	0	0	0	0	0	0	0	0	0	0	0
dbSNP	Y	515	C	0	0	0	0	0	0	0	0	0	0	0	0	0	0
dbSNP	Y	521	H	0	0	0	0	0	0	0	0	0	0	0	0	0	0
dbSNP	Y	633	C	-	-	-	-	-	-	0	0	-	-	0	0	0.36	0.36
dbSNP	Y	641	C	-	-	-	-	-	-	0	0	-	-	0	0	1.39	1.39
dbSNP	Y	654	S	-	-	-	-	-	-	0	0	-	-	0	0	-0.01	-0.01
