## Supplementary material for "ACE2 polymorphisms and individual susceptibility to SARS-CoV-2 infection: insights from an *in silico* study": Suppl Table 3

### Sheet: S3_SSIPe
		ACE2 VS Spike										ACE2 VS B0AT1		ACE2 VS ACE2
		SARS-CoV		HCoV-NL63		CoV-19
		2AJF (A-E)	2AJF (B-F)	3KBH (A-E)	3KBH (A-F)	6LZG (A-B)	6M0J (A-E)	6VW1 (A-E)	6VW1 (B-F)	6M17 (B-E)	6M17 (D-F)	6M17 (B-A)	6M17 (D-C)	6M17 (B-D)	6M17 (D-B)
Database	Missense	Kcal/mol	Kcal/mol	Kcal/mol	Kcal/mol	Kcal/mol	Kcal/mol	Kcal/mol	Kcal/mol	Kcal/mol	Kcal/mol	Kcal/mol	Kcal/mol	Kcal/mol	Kcal/mol
dbSNP	S19P	1.481	1.672			1.785	1.751	1.652	1.863
dbSNP	I21T		0.198					0.171
dbSNP	I21V		0.198					0.171
dbSNP	E23K		0.198			-0.163		0.171
dbSNP	A25T							0.171
dbSNP	K26E	0.232					0.236	0.171
dbSNP	K26R	0.232					0.236	0.171
dbSNP	T27A	1.373	1.399			1.515	1.522	1.119	1.167
UNIPROT	K31D	0.495	0.919	0.212	0	1.063	0.988	1.144	1.1	1.339	1.339
dbSNP	E35D	0.071	1.399			0.926	0.964	0.974	0.875
dbSNP	E35K	0.18	0.137			1.308	1.294	1.222	1.379
dbSNP	E37K	0.394	1.091		1.125	0.542	1.129	1.05	1.03
UNIPROT	Y41A	2.287	2.389	1.779	1.727	1.625	1.847	1.615	1.611	1.973	1.973
dbSNP	S43R					-0.211	0.106
dbSNP	E75G						0.086
dbSNP	M82I	0.82	1.235			0.976	0.972	0.873	0.764
dbSNP	G326E	0.351	0.103		1.179	0.017	0.167	0.181	0.976
dbSNP	E329G	0.733	1.277		0.174	0.219	0.26	0.605	0.643
dbSNP	G352V				0.202	-0.211	0.311		0.127
UNIPROT	K353H	0.594	0.569	0.359	0.341	-0.195	0.518	0.33	0.313	0.057	0.057
UNIPROT	K353A	0.826	0.791	0.448	0.497	0.006	0.685	0.555	0.508	0.538	0.538
UNIPROT	K353D	1.204	1.185	0.836	0.895	0.367	1.032	0.913	0.868	0.926	0.926
dbSNP	D355N	0.797	0.861			0.626	1.206	0.718	0.657
UNIPROT	D355A	0.508	0.566		0.392	0.33	0.784	0.443	0.375
UNIPROT	R357A	0.474	0.626	0.48	0.602	0.189	0.656	0.588	0.595	0.591	0.591
UNIPROT	M383A				1.439
UNIPROT	R393A	0.521	0.202	0.429	0.53	0.653	0.84	0.939	0.113	0.574	0.574
dbSNP	P677L											-1.561	-1.561
dbSNP	R678T											0.869	0.869
dbSNP	T730K											1.02	1.02
dbSNP	L731F											0.195	0.195
dbSNP	P734L											-1.442	-1.442
dbSNP	N735K											0.222	0.222
dbSNP	P737A											0.208	0.208
dbSNP	I741V											0.521	0.521
dbSNP	V745I											0.596	0.596
dbSNP	I753M											0.221	0.221
dbSNP	I753V											0.695	0.695
dbSNP	I757T											0.749	0.749
dbSNP	I761V											0.442	0.442
dbSNP	D767H											0.208	0.208
dbSNP	R768W											-0.504	-0.504
dbSNP	P138A													-0.532	-0.369
dbSNP	C141Y													-0.01	0.157
dbSNP	E171D													0	0.041
dbSNP	E171V													0	0.041
dbSNP	Y633C													1.231	1.217
dbSNP	N638S													0.387	0.07
dbSNP	Y641C													1.568	1.568
dbSNP	L642M													0.872	0.872
dbSNP	R652K													0.363	0.69
dbSNP	Y654S													-0.126	0.202
dbSNP	E667V													0.122	0.122
dbSNP	E668K													0.181	0.181
dbSNP	S709R													0.961	0.961
dbSNP	R710C													1.316	1.316
dbSNP	R710H													1.599	1.599
dbSNP	R716C													1.119	1.119
dbSNP	R716H													1.623	1.623
