## Supplementary material for "ACE2 polymorphisms and individual susceptibility to SARS-CoV-2 infection: insights from an *in silico* study": Suppl Table 5

### Sheet: S5_GrammX-FireDock
2AJF VS 2AJF			2AJF VS 6M0J			2AJF VS 6M17			2AJF VS 6VW1			2AJF VS 6LZG
#	glob		#	glob		#	glob		#	glob		#	glob
3	-43.96		10	-43		7	-47		5	-45.09		1	-45.31
10	-35.33		5	-35.39		3	-43.02		6	-40.26		9	-42.17
2	-35.01		1	-33.74		8	-37.72		10	-31.27		10	-35.6
9	-28.25		2	-33.66		1	-37.32		8	-28.9		6	-20.61			RED selected results
7	-23.63		8	-25.81		9	-32.09		2	-22.93		7	-17.1
8	-18.39		6	-20.4		5	-19.06		7	-20.09		5	-11.63
6	-2.55		9	-12.99		4	-16.51		9	-9.33		4	-5.38
4	-0.48		3	-3.34		6	-9.69		1	-9.2		3	-1.47
5	15.32		7	14.99		2	-9.07		4	-5.02		2	23.99
1	209.75		4	39.84		10	-3.72		3	22.77		8	121.23
6WV1 VS 2AJF			6WV1 VS 6M0J			6WV1 VS 6M17			6WV1 VS 6VW1			6WV1 VS 6LZG
#	glob		#	glob		#	glob		#	glob		#	glob
7	-45.5		1	-52.97		1	-52.74		3	-62.74		2	-46,07
2	-40.83		8	-41.75		9	-43.23		2	-45.98		10	-44,28
5	-32.01		2	-38.26		7	-37.81		4	-24.76		1	-37,73
8	-25.46		9	-32.22		6	-36.68		10	-19.85		4	-36,70
9	-17.9		6	-28.47		4	-29.3		7	-10.33		5	-32,35
10	-8.6		10	-27.15		10	-24.65		6	-9.88		6	-25,09
6	-7.84		4	-22.99		2	-14.36		1	-7.86		3	-24,34
1	-6.58		3	-18.72		8	-11.57		9	-2		8	-20,81
4	-5.21		7	-16.13		3	-10.32		8	6.9		7	-18,04
3	9.69		5	6.42		5	1.53		5	10.17		9	-13,47
6M0J VS 2AJF			6M0J VS 6M0J			6M0J VS 6M17			6M0J VS 6VW1			6M0J VS 6LZG
#	glob		#	glob		#	glob		#	glob		#	glob
1	-62.85		10	-43		7	-47		5	-53.87		8	-54,49
3	-56.05		5	-35.39		3	-43.02		3	-31.04		6	-43,35
6	-40.47		1	-33.74		8	-37.72		9	-30.09		1	-37,28
7	-38.45		2	-33.66		1	-37.32		2	-26.85		9	-25,06
9	-30.98		8	-25.81		9	-32.09		7	-26.49		3	-24,57
5	-27.32		6	-20.4		5	-19.06		4	-16.12		5	-21,08
10	-21.49		9	-12.99		4	-16.51		6	-11.61		7	-18,17
2	-15.48		3	-3.34		6	-9.69		8	-9.06		4	-16,72
4	-2.26		7	14.99		2	-9.07		1	-6.33		10	-12,79
8	4.07		4	39.84		10	-3.72		10	3.8		2	-9,24
6LZG VS 2AJF			6LZG VS 6M0J			6LZG VS 6M17			6LZG VS 6VW1			6LZG VS 6LZG
#	glob		#	glob		#	glob		#	glob		#	glob
3	-51.69		9	-30.99		4	-47.46		4	-52.67		7	-29.43
8	-50.34		7	-29.31		6	-38.42		2	-31.99		4	-25.86
4	-49.09		2	-26.98		7	-38.4		9	-26.7		6	-24.58
2	-48.68		5	-23.37		3	-32.36		5	-26.15		1	-24.28
1	-26.48		3	-22.7		1	-29.53		3	-25.92		2	-22.78
5	-20.14		6	-21.48		5	-25.57		8	-13.54		9	-17.84
10	-13.8		1	-18.61		2	-25.46		7	-4.29		5	-16.64
6	-8.57		10	-16.9		9	-20.2		10	4.85		8	-14.2
7	4.16		8	-6.95		8	-6.5		1	12.5		3	-0.97
9	48.72		4	-5.14		10	0.01		6	14.45		10	11.46
6M17 VS 2AJF			6M17 VS 6M0J			6M17 VS 6M17			6M17 VS 6VW1			6M17 VS 6LZG
#	glob		#	glob		#	glob		#	glob		#	glob
3	-69.37		8	-49.95		10	-63.64		7	-29.14		4	-48,19
1	-57.83		3	-38.73		7	-59.96		1	-27.53		5	-44,85
5	-48.15		10	-29.2		8	-46.29		4	-26.77		8	-30,69
6	-47.2		5	-28.52		4	-34.26		9	-24.89		1	-28,26
10	-27.1		2	-27.02		2	-33.41		5	-23.64		9	-23,14
4	-19.14		7	-22.72		3	-24.59		8	-20.85		10	-4,63
7	-12.53		1	-13.07		9	-18.99		6	-14.5		7	5,33
8	-3.48		4	-11.85		5	-3.93		3	11.04		2	12,35
2	-1.95		6	-0.8		1	4.05		10	22.98		6	112,16
9	-0.87		9	8.31		6	61.64		2	76.8		3	321,74
X1 VS 2AJF			X1 VS 6M0J			X1 VS 6M17			X1 VS 6VW1			X1 VS 6LZG
#	glob		#	glob		#	glob		#	glob		#	glob
4	-53.57		4	-49.44		1	-58.33		1	-34.64		1	-43,40
3	-52.46		1	-47.85		8	-51.84		6	-28.31		3	-42,79
6	-43.26		2	-42.26		5	-47.73		4	-25.72		6	-42,65
8	-31.27		9	-21.19		6	-34.63		10	-22		4	-21,81
2	-20.11		6	-19.12		10	-31.9		9	-17.94		7	-18,82
7	-13.41		3	-18.35		2	-31.71		3	-0.09		10	-7,47
1	-12.56		7	-17.76		7	-26.99		5	0.22		9	0,77
10	3.35		8	-9.72		3	-22.7		2	4.43		8	4,91
9	6.83		5	-9.23		4	-12.29		8	6.07		5	5,72
5	95.69		10	10.3		9	22.09		7	20.25		2	160,25
X3 VS 2AJF			X3 VS 6M0J			X3 VS 6M17			X3 VS 6VW1			X3 VS 6LZG
#	glob		#	glob		#	glob		#	glob		#	glob
1	-48.5		6	-68.72		3	-75.77		7	-54.92		1	-56.31
9	-47.55		8	-51.87		2	-74.86		8	-48.09		6	-5086
2	-42.11		2	-37.72		6	-70.95		1	-37.49		10	-46.13
6	-36.39		9	-36.87		7	-61.71		2	-36.57		2	-43.21
7	-30.28		5	-36.34		5	-56.78		5	-35.2		5	-41.18
5	-25.02		1	-29.13		1	-56.35		6	-17.51		4	-33.08
3	-24.7		4	-25.41		9	-34.92		4	-1.06		3	-28.86
10	-13.8		3	-18.97		10	-26.5		3	4.28		9	-18.67
8	-9.04		10	9.96		4	-11.62		10	26.84		7	14.01
4	-3.23		7	169.44		8	-4.35		9	144.95		8	517.66
