## Supplementary material for "ACE2 polymorphisms and individual susceptibility to SARS-CoV-2 infection: insights from an *in silico* study": Suppl Table 6

### Sheet: S6_PatchDock-FireDock
2AJF VS 2AJF			2AJF VS 6LZG			2AJF VS 6M0J			2AJF VS 6M17			2AJF VS 6VW1
#	glob		#	glob		#	glob		#	glob		#	glob
5	-1.53								9	-6		3	-25.94
	-									-		8	-16.31			RED selected results
	-									-		2	-15.6			Fallied simulatin
	-									-		6	-5.03
	-									-		7	23.53
	-									-		4	29.8
	-									-		5	502.49
	-									-		10	618.74
										-		1	2033.45
	-									-		9	4130.59
6LZG VS 2AJF			6LZG VS 6LZG			6LZG VS 6M0J			6LZG VS 6M17			6LZG VS 6VW1
#	glob		#	glob		#	glob		#	glob		#	glob
10	2.66								7	-3.6		9	-5.93
	-									-			-
	-									-			-
	-									-			-
	-									-			-
	-									-			-
	-									-			-
	-									-			-
	-									-			-
	-									-			-
6M0J VS 2AJF			6M0J VS 6LZG			6M0J VS 6M0J			6M0J VS 6M17			6M0J VS 6VW1
#	glob		#	glob		#	glob		#	glob		#	glob
7	-9.98		2	-5.37		9	-2.7		10	-18.88
	-			-			-		1	-16.38
	-			-			-
	-			-			-
	-			-			-
	-			-			-
	-			-			-
	-			-			-
	-			-			-
	-			-			-
6M17 VS 2AJF			6M17 VS 6LZG			6M17 VS 6M0J			6M17 VS 6M17			6M17 VS 6VW1
#	glob		#	glob		#	glob		#	glob		#	glob
3	-20.69			9.33		5	-13.33		9	-32.22
	-			-		9	12.06		7	-25.42
	-			-			-		3	-14.83
	-			-			-			-
	-			-			-			-
	-			-			-			-
	-			-			-			-
	-			-			-			-
	-			-			-			-
	-			-			-			-
6VW1 VS 2AJF			6VW1 VS 6LZG			6VW1 VS 6M0J			6VW1 VS 6M17			6VW1 VS 6VW1
#	glob		#	glob		#	glob		#	glob		#	glob
2	-19.9		9	-7.45		-	0.22		9	-16.3		7	-34.1
	-			-		-	-		5	-12.33		10	-4.46
	-			-		-	-		3	-8.48
	-			-		-	-
	-			-		-	-
	-			-		-	-
	-			-		-	-
	-			-		-	-
	-			-		-	-
	-			-		-	-
	-			-		-	-
