## Supplementary material for "ACE2 polymorphisms and individual susceptibility to SARS-CoV-2 infection: insights from an *in silico* study": Suppl Table 7

### Sheet: S7_ENCoM_Dynamut
			kcal/mol	kcal,mol-1,K-1	kcal/mol
AA from	AA to	Position	ΔΔG ENCoM	ΔΔS ENCoM	ΔΔG DynaMut
S	P	19	-0.079	0,099 kcal,mol-1,K-	-0.543
I	V	21	0.063	-0.078	-0.445
I	T	21	0.155	-0.193	0.247
E	K	23	-0.023	0.029	0.148
A	T	25	0.175	-0.219	-0.923
K	E	26	-0.364	0.455	-0.142
K	R	26	-0.253	0.316	-0.352
T	A	27	-0.013	0.016	0.267
E	D	35	-0.016	0.019	0.042
E	K	35	0.098	-0.123	0.469
E	K	37	-0.077	0.096	-0.742
F	L	40	-0.244	0.305	-0.232
S	R	43	0.491	-0.613	1.044
Y	F	50	0.006	-0.008	-0.038
N	D	51	0.131	-0.164	0.589
T	A	55	-0.063	0.078	-1.083
N	D	58	0.008	-0.01	-0.97
N	H	58	0.517	-0.646	0.657
N	K	58	0.144	-0.18	0.232
Q	R	60	-0.07	0.088	-0.44
M	V	62	-0.197	0.246	0.013
N	K	64	0.047	-0.059	0.2
K	E	68	-0.022	0.027	-0.239
F	V	72	-0.83	1037	-1.4
E	G	75	-0.077	0.096	-0.634
S	F	77	0.725	-0.906	1.263
M	I	82	-0.117	0.146	-0.422
P	T	84	-0.147	0.184	-0.686
Q	R	86	-0.019	0.023	-0.072
T	I	92	-0.23	0.287	-0.443
Q	P	102	-0.414	0.518	-0.01
N	H	103	0.416	-0.519	0.826
S	L	106	0.572	-0.715	0.657
V	A	107	-0.359	0.449	-0.266
R	W	115	-0.036	0.045	-0.26
R	Q	115	-0.306	0.383	-0.209
S	T	128	0.067	-0.084	0.429
P	A	138	0.094	-0.117	0.431
C	Y	141	0.027	-0.033	0.05
N	S	149	-0.073	0.092	-0.392
N	K	154	0.02	-0.025	-0.102
Y	H	158	-0.892	1115	-1.625
N	S	159	-0.169	0.211	-0.185
W	R	163	-0.444	0.555	-1.102
A	S	164	0.002	-0.002	-1.031
A	G	164	-0.23	0.287	-1.321
E	G	166	-0.767	0.959	-0.368
E	Q	166	-0.061	0.076	-0.032
E	D	171	-0.147	0.184	-0.231
E	V	171	-0.125	0.156	-0.288
G	D	173	0.627	-0.783	-0.388
G	S	173	0.544	-0.68	-0.466
P	L	178	0.055	-0.068	0.723
V	A	184	-0.317	0.397	-1.042
V	G	184	-0.48	0.6	-2.459
L	S	186	-0.627	0.783	-2.978
M	T	190	-0.578	0.723	-1.604
A	P	191	0.219	-0.273	-0.88
A	E	193	0.244	-0.305	0.76
H	N	195	0.03	-0.037	0.197
H	Y	195	0.052	-0.065	0.746
E	G	197	-0.336	0.42	-1.033
D	N	198	-0.128	0.16	-0.36
Y	H	199	-0.28	0.35	-1.061
Y	C	199	-0.636	0.795	-1.559
R	T	204	-0.43	0.537	-0.901
D	G	206	-0.566	0.707	-0.644
Y	C	207	-1002	1252	-1.459
V	I	209	0.128	-0.16	0.041
G	R	211	-0.073	0.092	-1.323
D	E	216	-0.372	0.465	-0.259
D	Y	216	0.098	-0.123	0.873
Y	C	217	-0.772	0.965	-1.738
R	H	219	-0.333	0.416	-0.898
R	C	219	-1002	1252	-1.34
G	S	220	-0.011	0.014	0.213
I	V	223	-0.144	0.18	-0.681
T	I	229	0.142	-0.178	0.516
I	N	233	-0.581	0.727	-2.666
P	R	235	-0.009	0.012	0.467
H	Q	239	-0.436	0.545	-0.622
A	V	242	0.164	-0.205	-0.187
A	S	246	0.212	-0.266	-0.339
A	T	251	-0.052	0.065	-0.231
Y	C	252	-0.841	1051	-1.485
Y	N	252	-1142	1428	-1.859
S	N	257	0.127	-0.158	0.265
I	T	259	-0.013	0.016	0.2
C	W	261	1277	-1596	1.08
P	S	263	-0.194	0.242	-1.755
G	C	268	0.452	-0.565	1.188
D	E	269	0.006	-0.008	-0.043
M	V	270	-0.53	0.662	-0.616
T	I	276	-0.188	0.234	-0.112
S	Y	280	0.073	-0.092	0.548
V	F	283	0.439	-0.549	0.097
Q	K	287	-0.037	0.047	-0.039
Q	R	287	-0.041	0.051	0.089
N	H	290	0.348	-0.435	0.727
I	K	291	0.234	-0.293	0.183
D	N	292	0.114	-0.143	0.348
D	G	295	-0.002	0.002	-0.26
M	I	297	-0.327	0.408	-0.55
M	V	297	-0.469	0.586	-0.106
M	L	297	-0.13	0.162	-0.774
V	A	298	-0.203	0.254	-0.528
Q	R	300	-0.308	0.385	-0.471
D	N	303	0.025	-0.031	-0.199
F	L	308	-0.353	0.441	-0.209
E	K	312	0.103	-0.129	-0.521
G	E	326	0.061	-0.076	-0.497
E	G	329	-0.13	0.162	-0.545
M	L	332	-0.416	0.519	-0.956
L	V	333	-0.35	0.438	-1.317
T	M	334	0.122	-0.152	0.534
G	E	337	0.078	-0.098	0.639
G	R	337	0.006	-0.008	-0.017
N	S	338	-0.034	0.043	-0.012
V	G	339	-0.02	0.025	-0.333
K	R	341	-0.148	0.185	-0.426
P	S	346	0.013	-0.016	-0.201
G	V	352	0.411	-0.514	0.901
D	N	355	0.1	-0.125	-0.331
M	L	360	-0.131	0.164	-0.485
M	T	366	0.034	-0.043	0.065
D	N	368	0.006	-0.008	0.36
H	R	374	-0.036	0.045	0.413
E	D	375	-0.352	0.44	-0.469
M	T	376	-0.602	0.752	-0.675
G	E	377	0.672	-0.84	-0.152
H	R	378	0.067	-0.084	-0.522
M	T	383	-0.527	0.658	-0.804
Q	L	388	-0.158	0.197	-0.006
P	H	389	0.641	-0.801	0.207
N	D	397	-0.119	0.148	-1.31
E	D	398	-0.6	0.75	-0.892
E	K	398	0.027	-0.033	0.2
F	L	400	-0.336	0.42	-0.315
G	E	405	0.963	-1203	-0.747
L	S	418	-0.475	0.594	-3.217
K	T	419	-0.328	0.41	-1.223
S	P	420	-0.05	0.063	-0.05
I	T	421	-0.359	0.449	-1.336
G	C	422	-0.33	0.412	-1.053
P	A	426	0.064	-0.08	0.503
D	Y	427	-0.136	0.17	-0.128
Q	K	429	0.077	-0.096	0.424
N	H	437	0.211	-0.264	-1.175
T	M	445	-0.056	0.07	0.304
I	M	446	0.075	-0.094	0.102
V	F	447	0.289	-0.361	-0.885
G	E	448	0.661	-0.826	-0.368
L	V	450	-0.25	0.313	-1.54
M	T	455	-0.486	0.607	-0.998
M	I	455	-0.014	0.018	0.011
W	C	459	-0.877	1096	-1.391
W	R	461	-0.917	1147	-1.402
M	I	462	-0.105	0.131	-0.196
V	D	463	-0.325	0.406	-2.102
V	I	463	-0.036	0.045	-0.018
G	W	466	0.336	-0.42	0.042
E	K	467	0.055	-0.068	0.002
I	V	468	-0.158	0.197	-1.606
D	N	471	0.092	-0.115	0.101
Q	R	472	0.212	-0.266	0.971
M	V	480	-0.375	0.469	-0.622
K	N	481	-0.472	0.59	-1.078
R	Q	482	-0.405	0.506	-1.606
E	D	483	0.087	-0.109	0.033
V	A	488	-0.422	0.527	-2.091
E	Q	489	-0.075	0.094	0.071
V	M	491	0.483	-0.604	0.573
P	S	492	-0.169	0.211	-0.393
D	V	494	0.003	-0.004	-0.118
Y	H	497	-0.447	0.559	-0.651
A	T	501	0.208	-0.26	-1.186
F	L	504	-0.225	0.281	-0.155
F	I	504	-0.225	0.281	-0.2
H	R	505	0.136	-0.17	-0.003
V	A	506	-0.367	0.459	0.777
N	D	508	-0.272	0.34	-0.47
Y	H	510	-0.227	0.283	-0.697
R	Q	514	0.041	-0.051	0.787
R	G	514	-0.463	0.578	-1.301
Y	C	515	-0.2	0.25	-0.077
R	T	518	-0.417	0.521	-1.897
T	I	519	0.23	-0.287	0.577
Y	H	521	-0.267	0.334	0.001
F	L	523	-0.231	0.289	-0.203
L	V	529	-0.441	0.551	-1.744
A	T	532	0.194	-0.242	0.392
K	R	534	0.023	-0.029	-0.317
P	L	538	0.242	-0.303	0.688
K	I	541	0.163	-0.203	0.285
I	N	544	-0.894	1117	0.015
N	S	546	-0.083	0.103	-0.577
N	D	546	-0.1	0.125	-0.412
S	F	547	0.353	-0.441	1.023
S	C	547	-0.106	0.133	-0.356
Q	R	552	-0.019	0.023	0.027
K	T	553	-0.362	0.453	-1.27
F	L	555	-0.269	0.336	-0.629
R	S	559	0.133	-0.166	0.545
S	L	563	0.113	-0.141	0.326
P	S	565	-0.362	0.453	-1.831
T	A	567	-0.153	0.191	0.734
L	S	570	-0.297	0.371	-3.459
V	A	573	-0.633	0.791	0.381
V	I	574	0.178	-0.223	0.35
G	R	575	-0.284	0.355	-1.859
R	S	582	-0.191	0.238	-0.383
R	K	582	-0.228	0.285	-0.394
L	P	585	-0.27	0.338	-1.578
N	Y	586	0.378	-0.473	1.159
F	S	588	-0.864	1.08	-3.36
E	G	589	-0.197	0.246	-0.992
T	N	593	-0.172	0.215	-0.215
L	V	595	-0.467	0.584	-1.151
D	E	597	0.002	-0.002	0.331
N	I	599	0.091	-0.113	0.221
N	K	599	0.292	-0.365	0.586
S	G	607	-0.253	0.316	-0.354
T	A	608	-0.28	0.35	-0.475
T	I	608	0.225	-0.281	0.673
D	N	609	-0.022	0.027	-0.092
A	S	614	0.033	-0.041	-0.508
A	T	614	0.22	-0.275	0.416
D	H	615	0.317	-0.397	0.329
D	G	615	-0.017	0.021	-0.396
A	V	627	0.334	-0.418	-0.003
G	V	629	-0.197	0.246	-0.996
D	H	630	0.064	-0.08	0.755
Y	C	633	-0.873	1092	-0.94
N	S	638	-0.056	0.07	0.253
Y	C	641	-0.406	0.508	-0.398
L	M	642	0.02	-0.025	0.137
R	K	652	-0.25	0.313	-0.566
Y	S	654	-0.956	1195	-2.985
V	I	658	0.033	-0.041	-0.054
N	S	660	-0.041	0.051	-0.522
E	V	667	-0.089	0.111	-0.097
E	K	668	0.237	-0.297	0.961
V	A	670	-0.492	0.615	-1.82
R	Q	671	-0.155	0.193	-0.043
R	P	671	-0.362	0.453	-0.282
V	A	672	-0.177	0.221	-1.974
V	L	672	-0.098	0.123	-0.343
A	G	673	-0.277	0.346	-1.108
A	V	673	0.336	-0.42	0.672
P	L	677	0.078	-0.098	0.835
R	T	678	-0.633	0.791	-0.942
I	L	679	0.023	-0.029	0.19
F	V	681	-0.197	0.246	-0.837
F	L	683	-0.12	0.15	-0.402
V	F	685	0.669	-0.836	0.02
P	R	688	0.011	-0.014	0.236
K	E	689	-0.022	0.027	-0.457
S	P	692	-0.13	0.162	0.042
D	G	693	-0.025	0.031	0.084
D	H	693	0.123	-0.154	0.134
P	T	696	0.145	-0.182	0.363
R	G	697	-1231	1539	-1.14
V	I	700	0.017	-0.021	0.488
A	S	703	0.161	-0.201	-1.76
M	I	706	-0.362	0.453	-0.169
R	W	708	0.713	-0.891	0.817
R	Q	708	-0.872	1.09	-1.752
S	R	709	-0.034	0.043	0.175
R	H	710	-0.067	0.084	-0.666
R	C	710	-0.145	0.182	-0.422
N	S	712	-0.073	0.092	-0.822
R	H	716	-0.152	0.19	-1.012
R	C	716	-0.228	0.285	-0.411
D	E	719	-0.027	0.033	0.212
N	S	720	0.025	-0.031	-0.105
N	D	720	-0.016	0.019	-0.313
G	R	726	-0.087	0.109	-1.693
G	E	726	-0.191	0.238	-1.49
P	L	729	0.514	-0.643	0.137
T	K	730	0.333	-0.416	0.605
L	F	731	0.237	-0.297	0.737
P	L	734	-0.15	0.188	-0.211
N	K	735	-0.103	0.129	-0.041
P	S	737	0.181	-0.227	1.056
P	A	737	0.103	-0.129	1.121
S	F	740	0.181	-0.227	0.709
S	P	740	0.05	-0.063	-0.098
I	V	741	-0.198	0.248	-0.522
V	I	745	-0.123	0.154	0.024
V	F	748	0.117	-0.146	-0.165
G	E	751	-0.052	0.065	0.331
I	V	753	-0.192	0.24	-0.375
I	M	753	-0.07	0.088	-0.062
I	T	757	-0.313	0.391	-0.971
I	V	761	-0.116	0.144	-0.326
D	H	767	0.108	-0.135	0.19
R	W	768	-0.175	0.219	-0.799
